# Differential and Cooperative Immunomodulation by Saponin Adjuvants QS-21 and QS-7 in Human THP-1 Macrophages

**DOI:** 10.64898/2026.11.10.765708

**Authors:** Priyanka Talukdar, Emerson Smith, Jamie L. Inman, Harshini Mukundan

**Affiliations:** Lawrence Berkeley National Laboratory

## Abstract

QS-21, a triterpene glycoside saponin derived from *Quillaja saponaria*, is a potent immunostimulatory adjuvant incorporated in several FDA-approved vaccines. QS-7, a structurally related saponin fraction, has been reported to retain immunomodulatory activity with reduced hemolytic toxicity; however, its lower natural abundance has limited its systematic immunological characterization. To address this gap, we systematically compare responses to QS-21 and QS-7 in the THP-1 human macrophage model to resolve their distinct and cooperative contributions to antigen presenting cell (APC) activation. Following cytotoxicity profiling to establish safe and biologically relevant dosing, flow cytometry, proteomics, and transcriptomics were used to delineate the immunological programs engaged by each saponin alone and in combination. QS-7 alone induced minimal upregulation of cell surface activation markers and did not elicit a significant transcriptional signature, yet it drove dose-dependent secretion of a broad panel of pro-inflammatory cytokines and chemokines, revealing a dissociation between these two arms of macrophage activation. Strikingly, co-administration of QS-7 with QS-21 substantially potentiated macrophage activation across all parameters tested, amplifying surface marker upregulation, broadening cytokine and chemokine output to include IL-12p70 and IFN-γ, and markedly expanding the pro-inflammatory transcriptional and pathway landscape induced by QS-21, while concurrently suppressing counter-regulatory lipid-sensing pathways (PPAR, RAR, FXR/RXR) that constrain inflammatory output. Collectively, these findings establish QS-7 not merely as an attenuated analog of QS-21, but as a functionally distinct immunomodulator that recalibrates both the magnitude and regulatory tone of QS-21-driven macrophage activation. These findings show that structurally distinct saponins elicit distinct and complementary macrophage responses, providing a foundation for structure-function studies. Together with synthetic biology and data-driven design, this knowledge can guide the development of new-to-nature saponin adjuvants.
