## Supplemental Table 1 for "Differential and Cooperative Immunomodulation by Saponin Adjuvants QS-21 and QS-7 in Human THP-1 Macrophages"

Sample ID	Name	RINe	Conc.	Units	A260	A280	260/280	260/230	Conc. Factor (ng/ul)	Cursor Pos.	Cursor abs.	340 raw	NA Type
1A	Control R1	10	47.88	ng/ul	1.197	0.594	2.02	2.02	40	260	1.197	-0.021	RNA-40
1B	QS-21 R1	9.9	45.44	ng/ul	1.136	0.549	2.07	1.65	40	260	1.136	0.037	RNA-40
1C	QS-7 R1	10	47.04	ng/ul	1.176	0.584	2.01	1.16	40	260	1.176	0.053	RNA-40
1D	QS-21+QS-7 R1	10	40.48	ng/ul	1.012	0.509	1.99	0.64	40	260	1.012	0.066	RNA-40
2A	Control R2	10	31.87	ng/ul	0.797	0.388	2.05	0.41	40	260	0.797	-0.073	RNA-40
2B	QS-21 R2	10	37.3	ng/ul	0.932	0.47	1.98	0.4	40	260	0.932	0.141	RNA-40
2C	QS-7 R2	10	34.51	ng/ul	0.863	0.391	2.21	0.28	40	260	0.863	-0.47	RNA-40
2D	QS-21+QS-7 R2	10	34.57	ng/ul	0.864	0.416	2.08	0.5	40	260	0.864	0.1	RNA-40
3A	Control R2	10	71.07	ng/ul	1.777	0.891	1.99	0.69	40	260	1.777	-0.151	RNA-40
3B	QS-21 R2	10	62.84	ng/ul	1.571	0.8	1.96	1.12	40	260	1.571	-0.078	RNA-40
3C	QS-7 R2	10	73.48	ng/ul	1.837	0.911	2.02	0.88	40	260	1.837	0.061	RNA-40
3D	QS-21+QS-7 R2	10	63.52	ng/ul	1.588	0.796	2	1.5	40	260	1.588	-0.023	RNA-40
