## Supplemental Table 7 for "Differential and Cooperative Immunomodulation by Saponin Adjuvants QS-21 and QS-7 in Human THP-1 Macrophages"

GO.ID	Term	Annotated	Significant	Expected	weightFisher	FDR	FoldEnrichment	negLogFDR
GO:0071222	cellular response to lipopolysaccharide	182	33	9.35	7.60532285319898e-10	4.36697638230685e-06	3.52941176470588	5.35981915684476
GO:0006954	inflammatory response	654	88	33.6	1.75326555193847e-08	5.03362539961533e-05	2.61904761904762	4.29811910760636
GO:0007267	cell-cell signaling	810	75	41.62	1.10127081687082e-07	0.000195556964352995	1.80201826045171	3.7087267129452
GO:0006955	immune response	1315	129	67.57	1.43597904742687e-07	0.000195556964352995	1.90913127127423	3.7087267129452
GO:0070098	chemokine-mediated signaling pathway	51	14	2.62	1.70286454504523e-07	0.000195556964352995	5.34351145038168	3.7087267129452
GO:0030335	positive regulation of cell migration	417	56	21.43	7.48691467775332e-07	0.000716497734660992	2.61315912272515	3.14478517836613
GO:0061844	antimicrobial humoral immune response me...	53	13	2.72	1.92371135543388e-06	0.00157799294327162	4.77941176470588	2.80189494327175
GO:0002544	chronic inflammatory response	16	7	0.82	6.96045663802852e-06	0.00499586775194497	8.53658536585366	2.30138906656706
GO:0042311	vasodilation	36	10	1.85	8.98698702876611e-06	0.00573369772435278	5.4054054054054	2.24156520642022
GO:0032693	negative regulation of interleukin-10 pr...	17	7	0.87	1.13098339804352e-05	0.00649410667156588	8.04597701149425	2.18748058197242
GO:0045599	negative regulation of fat cell differen...	39	10	2	1.95446612217997e-05	0.0102023131577795	5	1.99130135002574
GO:0030198	extracellular matrix organization	201	25	10.33	2.33096576236426e-05	0.011153671172913	2.42013552758955	1.95258216331357
GO:0050731	positive regulation of peptidyl-tyrosine...	33	9	1.7	2.64089289891685e-05	0.0116646207889081	5.29411764705882	1.93312937534101
GO:0035914	skeletal muscle cell differentiation	58	11	2.98	3.13436421433499e-05	0.0128553709419368	3.69127516778524	1.89091538726601
GO:0007204	positive regulation of cytosolic calcium...	83	15	4.26	3.44956182628521e-05	0.0132049226710198	3.52112676056338	1.87926413770944
GO:0070374	positive regulation of ERK1 and ERK2 cas...	120	18	6.17	3.8791052849578e-05	0.0132986033203028	2.91734197730956	1.87619396821613
GO:0002675	positive regulation of acute inflammator...	20	7	1.03	3.93723887922584e-05	0.0132986033203028	6.79611650485437	1.87619396821613
GO:0006953	acute-phase response	27	8	1.39	4.31527311539057e-05	0.0137657212380959	5.75539568345324	1.86120102934734
GO:0001525	angiogenesis	403	46	20.71	4.96536903542034e-05	0.015005867895465	2.22114920328344	1.82373888119141
GO:0007193	adenylate cyclase-inhibiting G protein-c...	44	10	2.26	6.04501094979611e-05	0.016570605312262	4.42477876106195	1.78066162682667
GO:0032729	positive regulation of type II interfero...	62	12	3.19	6.17795327738931e-05	0.016570605312262	3.76175548589342	1.78066162682667
GO:0031295	T cell costimulation	36	9	1.85	6.3488909242383e-05	0.016570605312262	4.86486486486486	1.78066162682667
GO:0061469	regulation of type B pancreatic cell pro...	10	5	0.51	7.15656149490222e-05	0.0177507361898328	9.80392156862745	1.75078363040878
GO:0050829	defense response to Gram-negative bacter...	45	10	2.31	7.41932547119448e-05	0.0177507361898328	4.32900432900433	1.75078363040878
GO:0001666	response to hypoxia	232	26	11.92	8.00474613552336e-05	0.01838530092407	2.18120805369128	1.73552925735924
GO:0022602	ovulation cycle process	30	8	1.54	9.92136652520631e-05	0.0219109563798979	5.1948051948052	1.65933866573243
GO:0071346	cellular response to type II interferon	90	14	4.62	0.00011526516773267	0.0245130590044811	3.03030303030303	1.61060248940602
GO:0043410	positive regulation of MAPK cascade	312	39	16.03	0.00016528601556112	0.0338954393339982	2.4329382407985	1.46985873263241
GO:0007200	phospholipase C-activating G protein-cou...	80	13	4.11	0.000200886598009788	0.0394930103546268	3.16301703163017	1.40347976090579
GO:0032310	prostaglandin secretion	12	5	0.62	0.00020633756716106	0.0394930103546268	8.06451612903226	1.40347976090579
GO:0050729	positive regulation of inflammatory resp...	133	24	6.83	0.000259716553431144	0.0476802064958442	3.51390922401171	1.32166187239929
GO:0090102	cochlea development	35	7	1.8	0.000273582313654944	0.0476802064958442	3.88888888888889	1.32166187239929
GO:0048566	embryonic digestive tract development	19	6	0.98	0.000274024175263472	0.0476802064958442	6.12244897959184	1.32166187239929
